# Optimisation-based modelling for drug discovery in malaria

**DOI:** 10.1101/2022.02.12.479469

**Authors:** Yutong Li, Jonathan Cardoso-Silva, Lazaros G. Papageorgiou, Sophia Tsoka

## Abstract

The discovery of new antimalarial medicines with novel mechanisms of action is important, given the ability of parasites to develop resistance to current treatments. Through the Open Source Malaria project that aims to discover new medications for malaria, several series of compounds have been obtained and tested. Analysis of the effective fragments in these compounds is important in order to derive means of optimal drug design and improve the relevant pharmaceutical application. We have previously reported a novel optimisation-based method for quantitative structure-activity relationship modelling, modSAR, that provides explainable modelling of ligand activity through a mathematical programming formulation. Briefly, modSAR clusters small molecules according to chemical similarity, determines the optimal split of each cluster into appropriate regions, and derives piecewise linear regression equations to predict the inhibitory effect of small molecules. Here, we report application of modSAR in the analysis of OSM anti-malarial compounds and illustrate how rules generated by the model can provide interpretable results for the contribution of individual ECFP fingerprints in predicting ligand activity, and contribute to the search for effective drug treatments.
