## Supplementary material for "Optimisation-based modelling for drug discovery in malaria": Prioritized Molecules

### Sheet: Prioritized_Molecules
	ID	SMILES
0	CHEMBL4279746	Oc1ccc(-c2nnc3cncc(OCCc4cccc(O)c4)n23)cc1
1	CHEMBL4290398	Oc1ccc(CCOc2cncc3nnc(-c4ccc(O)cc4)n23)cc1
2	CHEMBL20467	Cc1ccc(C(c2ccn(-c3ccccc3)c2)n2ccnc2)cc1
3	CHEMBL281375	Cc1ccc(C(c2ccn(-c3ccc(Cl)cc3)c2)n2ccnc2)cc1
4	CHEMBL21313	Cc1ccc(C(c2ccn(-c3ccc(F)cc3)c2)n2ccnc2)cc1
5	CHEMBL28634	Cc1c(-c2ccc(O)cc2)n(-c2ccccc2)c2cc(O)ccc12
6	CHEMBL30115	Cc1c(-c2ccc(O)cc2)n(-c2ccccc2)c2ccc(O)cc12
7	CHEMBL330105	Cc1c(C)n(-c2ccccc2)c2nc(-c3ccc(Cl)cc3)nc(N)c12
8	CHEMBL102903	Cc1c(CN2CCSCC2)cc(-c2ccc(Cl)cc2)n1-c1ccc(Cl)cc1
9	CHEMBL317251	Cc1c(CN2CCN(C)CC2)cc(-c2ccc(Cl)cc2)n1-c1ccccc1
10	CHEMBL321077	Cc1c(CN2CCN(C)CC2)cc(-c2ccc(Cl)cc2)n1-c1ccc(Cl)cc1
11	CHEMBL318156	Cc1c(CN2CCSCC2)cc(-c2ccc(Cl)cc2)n1-c1ccccc1
12	CHEMBL127941	CCc1c(-c2ccc(O)cc2)cc(-c2ccccc2)n1-c1ccc(O)cc1
13	CHEMBL176705	COc1ccc(-c2cn(-c3ccccc3)c3ncnc(N)c23)cc1
14	CHEMBL189962	Clc1ccc(-c2cn(-c3ccccc3)cc2C(c2ccccc2)n2ccnc2)cc1
15	CHEMBL191755	CCCC(CCC)N1CCc2cn(-c3ccc(C)cc3)c3nc(C)cc1c23
16	CHEMBL378611	Cc1ccc(-c2cc(CN3CCSCC3)c(C)n2-c2ccc(F)cc2)cc1
17	CHEMBL386551	Cc1ccc(-c2cc(CN3CCN(C)CC3)c(C)n2-c2ccc(F)cc2)cc1
18	CHEMBL376953	Cc1c(CN2CCSCC2)cc(-c2ccc(F)cc2)n1-c1ccccc1Cl
19	CHEMBL213104	Cc1c(CN2CCN(C)CC2)cc(-c2ccc(F)cc2)n1-c1ccccc1Cl
20	CHEMBL378526	Cc1ccccc1-n1c(-c2ccc(F)cc2)cc(CN2CCN(C)CC2)c1C
21	CHEMBL378303	Cc1c(CN2CCSCC2)cc(-c2ccc(F)cc2)n1-c1ccc(Cl)cc1Cl
22	CHEMBL210103	Cc1c(CN2CCN(C)CC2)cc(-c2ccc(F)cc2)n1-c1ccc(Cl)cc1Cl
23	CHEMBL214246	Cc1c(CN2CCSCC2)cc(-c2ccc(F)cc2)n1-c1ccc(F)cc1F
24	CHEMBL214296	Cc1c(CN2CCN(C)CC2)cc(-c2ccc(F)cc2)n1-c1ccc(F)cc1F
25	CHEMBL384528	Cc1c(CN2CCSCC2)cc(-c2ccc(F)cc2)n1-c1ccccc1F
26	CHEMBL386331	Cc1c(CN2CCN(C)CC2)cc(-c2ccc(F)cc2)n1-c1ccccc1F
27	CHEMBL215744	Cc1ccc(-n2c(-c3ccc(F)cc3)cc(CN3CCSCC3)c2C)cc1
28	CHEMBL215970	Cc1ccc(-n2c(-c3ccc(F)cc3)cc(CN3CCN(C)CC3)c2C)cc1
29	CHEMBL213292	Cc1cccc(-n2c(-c3ccc(F)cc3)cc(CN3CCSCC3)c2C)c1
30	CHEMBL212709	Cc1cccc(-n2c(-c3ccc(F)cc3)cc(CN3CCN(C)CC3)c2C)c1
31	CHEMBL214297	Cc1ccccc1-n1c(-c2ccc(F)cc2)cc(CN2CCSCC2)c1C
32	CHEMBL473024	Nc1ncnc2c1c(-c1ccc(O)cc1)cn2-c1ccc(OCCNCCO)cc1
33	CHEMBL478524	Cc1ccc(-n2cc(CNCC3CCCCC3)c3ccccc32)cc1
34	CHEMBL520225	CCc1ccc(-c2cc(CN3CCSCC3)c(C)n2-c2ccc(F)cc2)cc1
35	CHEMBL487123	CCCc1ccc(-c2cc(CN3CCSCC3)c(C)n2-c2ccc(F)cc2)cc1
36	CHEMBL487124	Cc1c(CN2CCSCC2)cc(-c2ccc(C(C)C)cc2)n1-c1ccc(F)cc1
37	CHEMBL483084	CCc1ccc(-n2c(-c3ccc(F)cc3)cc(CN3CCSCC3)c2C)cc1
38	CHEMBL482884	CCCc1ccc(-n2c(-c3ccc(F)cc3)cc(CN3CCSCC3)c2C)cc1
39	CHEMBL520555	Cc1c(CN2CCSCC2)cc(-c2ccc(F)cc2)n1-c1ccc(C(C)C)cc1
40	CHEMBL487515	Cc1ccc(-c2cc(CN3CCSCC3)c(C)n2-c2ccc(Cl)cc2)cc1
41	CHEMBL487516	CCc1ccc(-c2cc(CN3CCSCC3)c(C)n2-c2ccc(Cl)cc2)cc1
42	CHEMBL519415	CCCc1ccc(-c2cc(CN3CCSCC3)c(C)n2-c2ccc(Cl)cc2)cc1
43	CHEMBL527643	Cc1c(CN2CCSCC2)cc(-c2ccc(C(C)C)cc2)n1-c1ccc(Cl)cc1
44	CHEMBL488343	Cc1ccc(-n2c(-c3ccc(Cl)cc3)cc(CN3CCSCC3)c2C)cc1
45	CHEMBL486907	CCc1ccc(-n2c(-c3ccc(Cl)cc3)cc(CN3CCSCC3)c2C)cc1
46	CHEMBL519235	CCCc1ccc(-n2c(-c3ccc(Cl)cc3)cc(CN3CCSCC3)c2C)cc1
47	CHEMBL486705	Cc1c(CN2CCSCC2)cc(-c2ccc(Cl)cc2)n1-c1ccc(C(C)C)cc1
48	CHEMBL556046	Cc1ccc(C(O)CCCN2CCc3c(c4cc(F)ccc4n3-c3ccc(F)cc3)C2)cc1.Cl
49	CHEMBL566059	Cc1c(CN2CCSCC2)cc(-c2ccc(F)cc2)n1-c1ccccc1
50	CHEMBL584952	Cc1c(CN2CCSCC2)cc(-c2ccc(F)cc2)n1-c1ccc(F)cc1
51	CHEMBL570501	CCc1c(CN2CCSCC2)cc(-c2ccc(C)cc2)n1-c1ccc(F)cc1
52	CHEMBL1196180	Cc1ccc(C(O)CCCN2CCc3c(c4cc(F)ccc4n3-c3ccc(F)cc3)C2)cc1.Cl
53	CHEMBL1276842	CSc1ccc(-n2c(-c3ccc(F)cc3)cc(CN3CCSCC3)c2C)cc1
54	CHEMBL1276843	COc1ccc(-n2c(-c3ccc(C)cc3)cc(CN3CCSCC3)c2C)cc1
55	CHEMBL1275620	COc1ccc(-c2cc(CN3CCSCC3)c(C)n2-c2ccc(C)cc2)cc1
56	CHEMBL1276929	CCc1ccc(-c2cc(CN3CCSCC3)c(C)n2-c2ccc(OC)cc2)cc1
57	CHEMBL1277014	CCc1ccc(-n2c(-c3ccc(OC)cc3)cc(CN3CCSCC3)c2C)cc1
58	CHEMBL1277015	CCCc1ccc(-c2cc(CN3CCSCC3)c(C)n2-c2ccc(OC)cc2)cc1
59	CHEMBL1277108	CCCc1ccc(-n2c(-c3ccc(OC)cc3)cc(CN3CCSCC3)c2C)cc1
60	CHEMBL1277109	COc1ccc(-n2c(-c3ccc(C(C)C)cc3)cc(CN3CCSCC3)c2C)cc1
61	CHEMBL1277196	COc1ccc(-c2cc(CN3CCSCC3)c(C)n2-c2ccc(C(C)C)cc2)cc1
62	CHEMBL1277197	CSc1ccc(-n2c(-c3ccc(C)cc3)cc(CN3CCSCC3)c2C)cc1
63	CHEMBL1277291	CSc1ccc(-c2cc(CN3CCSCC3)c(C)n2-c2ccc(C)cc2)cc1
64	CHEMBL1277292	CCc1ccc(-c2cc(CN3CCSCC3)c(C)n2-c2ccc(SC)cc2)cc1
65	CHEMBL1277380	CCc1ccc(-n2c(-c3ccc(SC)cc3)cc(CN3CCSCC3)c2C)cc1
66	CHEMBL1277381	CCCc1ccc(-c2cc(CN3CCSCC3)c(C)n2-c2ccc(SC)cc2)cc1
67	CHEMBL1277471	CCCc1ccc(-n2c(-c3ccc(SC)cc3)cc(CN3CCSCC3)c2C)cc1
68	CHEMBL1277472	CSc1ccc(-n2c(-c3ccc(C(C)C)cc3)cc(CN3CCSCC3)c2C)cc1
69	CHEMBL1277568	CSc1ccc(-c2cc(CN3CCSCC3)c(C)n2-c2ccc(C(C)C)cc2)cc1
70	CHEMBL1277838	Cc1c(CN2CCSCC2)cc(-c2ccc(F)cc2)n1-c1ccccc1C(F)(F)F
71	CHEMBL1277839	Cc1c(CN2CCSCC2)cc(-c2ccc(C(F)(F)F)cc2)n1-c1ccc(F)cc1
72	CHEMBL1277919	Cc1c(CN2CCSCC2)cc(-c2ccc(F)cc2)n1-c1ccc(C(F)(F)F)cc1
73	CHEMBL1278002	COc1ccccc1-n1c(-c2ccc(F)cc2)cc(CN2CCSCC2)c1C
74	CHEMBL1278003	COc1ccc(-c2cc(CN3CCSCC3)c(C)n2-c2ccc(F)cc2)cc1
75	CHEMBL1278070	CCO/C=N/c1c(C#N)cc(-c2ccc(Br)cc2)n1-c1ccccc1
76	CHEMBL1278071	CCO/C=N/c1c(C#N)cc(-c2ccc(Cl)cc2)n1-c1ccccc1
77	CHEMBL1278094	COc1ccc(-n2c(-c3ccc(F)cc3)cc(CN3CCSCC3)c2C)cc1
78	CHEMBL1278159	CCO/C=N/c1c(C#N)cc(-c2ccc(C)cc2)n1-c1ccccc1
79	CHEMBL1278160	CCO/C=N/c1c(C#N)cc(-c2ccc(F)cc2)n1-c1ccccc1
80	CHEMBL1278184	CSc1ccccc1-n1c(-c2ccc(F)cc2)cc(CN2CCSCC2)c1C
81	CHEMBL1278185	CSc1ccc(-c2cc(CN3CCSCC3)c(C)n2-c2ccc(F)cc2)cc1
82	CHEMBL1288254	Cc1ccc(-n2cc(-c3ccc(Cl)cc3)c3c2N=CN2N=C(c4cccs4)NC32)cc1
83	CHEMBL1316296	COc1ccc(C)cc1Nc1ncnc2c1c(-c1ccccc1)cn2-c1ccc(C)cc1
84	CHEMBL1347100	Cc1ccc(-n2c(C)cc(C=C(C#N)C#N)c2C)cc1
85	CHEMBL1379843	Cc1ccc(-n2c(C)cc(-c3csc(N)n3)c2C)cc1.Cl
86	CHEMBL1447423	Cc1ccc(-n2c(C)c(C)c3c(NCCO)ncnc32)cc1
87	CHEMBL1458210	Cc1ccc(-n2c(C)cc(/C(O)=C(/C([S-])=Nc3ccc(F)c(Cl)c3)[n+]3ccccc3)c2C)cc1
88	CHEMBL1488548	Cc1ccc(-n2c(C)c(C)c3c(NCCCO)ncnc32)cc1
89	CHEMBL1510125	Cc1ccc(-n2cc(-c3ccccc3)c3c(NN4CCOCC4)ncnc32)cc1
90	CHEMBL1520395	COc1cccc(N2CCN(c3ncnc4c3c(-c3ccccc3)cn4-c3ccc(C)cc3)CC2)c1
91	CHEMBL1551145	Cc1ccc(CNc2ncnc3c2c(-c2ccccc2)cn3-c2ccccc2)cc1
92	CHEMBL1573357	Cc1ccc(-n2cc(-c3ccccc3)c3c(N4CCCCC4)ncnc32)cc1
93	CHEMBL1581663	Cc1ccc(-n2cc(-c3ccccc3)c3c(O)ncnc32)cc1
94	CHEMBL1588014	Cc1ccc(-n2cc(-c3ccccc3)c3c(N4CCOCC4)ncnc32)cc1
95	CHEMBL1598023	Cc1ccc(-n2cc(-c3ccccc3)c3c(N4CCN(C)CC4)ncnc32)cc1
96	CHEMBL1598153	Cc1ccc(-n2c(C)c(C)c3c(N)ncnc32)cc1
97	CHEMBL1602391	C=C(C)CNC1=NN=C(c2cc(C)n(-c3ccc(C)cc3)c2C)CS1
98	CHEMBL1618711	Cc1ccc(-n2c(C)cc(-c3csc(N)n3)c2C)cc1.Cl
99	CHEMBL1715676	Cc1ccc(-n2c(C)c(C)c3c(NCCN(C)C)ncnc32)cc1
100	CHEMBL1718725	Cc1ccc(-n2cc(-c3ccccc3)c3c(NC4CCCC4)ncnc32)cc1
101	CHEMBL1907882	Cc1ccc([C@H](c2ccn(-c3ccc(Cl)cc3)c2)n2ccnc2)cc1
102	CHEMBL1907884	Cc1ccc([C@H](c2ccn(-c3ccc(F)cc3)c2)n2ccnc2)cc1
103	CHEMBL1907902	Cc1ccc([C@H](c2ccn(-c3ccccc3)c2)n2ccnc2)cc1
104	CHEMBL1910734	Cc1ccc(-n2cc(-c3ccccc3)c(C#N)c2N)cc1
105	CHEMBL1910736	Cc1ccc(-n2c(-c3ccccc3)c(-c3ccccc3)c3c(Cl)ncnc32)cc1
106	CHEMBL1910738	Cc1ccc(-n2cc(-c3ccccc3)c3c(Cl)ncnc32)cc1
107	CHEMBL1910740	Cc1ccc(-n2c(-c3ccccc3)c(-c3ccccc3)c3c(N/N=C/c4ccccc4)ncnc32)cc1
108	CHEMBL1910741	Cc1ccc(-n2c(-c3ccccc3)c(-c3ccccc3)c3c2ncn2c(=S)[nH]nc32)cc1
109	CHEMBL1910742	Cc1ccc(-n2c(-c3ccccc3)c(-c3ccccc3)c3c2ncn2cnnc32)cc1
110	CHEMBL1910743	Cc1ccc(-n2c(-c3ccccc3)c(-c3ccccc3)c3c2ncn2c(C)nnc32)cc1
111	CHEMBL1970514	Cc1ccc(-n2cc(-c3ccc(Cl)cc3)c3c2N=CN2N=C(c4ccco4)NC32)cc1
112	CHEMBL1980849	Cc1ccc(-n2cc(-c3ccc(Cl)cc3)c(C#N)c2N)cc1
113	CHEMBL1985030	CCO/C=N\c1c(C#N)c(-c2ccc(Cl)cc2)cn1-c1ccc(C)cc1
114	CHEMBL1987215	CNC(=S)NNc1ncnc2c1c(-c1ccc(Cl)cc1)cn2-c1ccc(C)cc1
115	CHEMBL1988873	Cc1ccc(-n2cc(-c3ccc(Cl)cc3)c3c(=N)n(N)cnc32)cc1
116	CHEMBL1989760	Cc1ccc(-n2c(C)cc(/C=N/NC(N)=S)c2C)cc1
117	CHEMBL1992533	Cc1ccc(-n2cc(-c3ccc(Cl)cc3)c3c(NNC(=S)NCc4ccccc4)ncnc32)cc1
118	CHEMBL1997701	CC[n+]1cnc(N)c2c(-c3ccc(Cl)cc3)cn(-c3ccc(C)cc3)c21.[I-]
119	CHEMBL2000113	CC1=NN2C=Nc3c(c(-c4ccc(Cl)cc4)cn3-c3ccc(C)cc3)C2N1
120	CHEMBL2004820	Cc1ccc(-n2cc(-c3ccc(Cl)cc3)c3c(NN)ncnc32)cc1
121	CHEMBL2008089	CC[n+]1cnc(N)c2c(-c3ccc(Cl)cc3)cn(-c3ccc(C)cc3)c21
122	CHEMBL2178794	CCCc1c(-c2ccc(O)cc2)cn(-c2ccc(O)cc2)c1-c1ccc(O)cc1
123	CHEMBL3103000	Cc1ccc(-n2c(C)cc(-c3nnc4n3CCCCC4)c2C)cc1
124	CHEMBL3139446	Cc1ccc(-n2cc(CN3CCN(c4ccccc4)CC3)c3ccccc32)cc1.O=C(O)/C=C/C(=O)O
125	CHEMBL3273552	Cc1c(CCN(C)C)n2c3c(cccc13)COc1ccccc1-2.Cl
126	CHEMBL3273557	Cc1c(CCN(C)C)n2c3c(cccc13)CCc1ccccc1-2
127	CHEMBL3273559	CNCCc1c(C)c2cccc3c2n1-c1ccccc1CC3.Cl
128	CHEMBL3304772	CNCCc1c(C)c2cccc3c2n1-c1ccccc1CC3.Cl
129	CHEMBL3304837	Cc1c(CCN(C)C)n2c3c(cccc13)COc1ccccc1-2.Cl
130	CHEMBL3797995	Cc1ccc(Nc2ncnc3c2c(-c2ccccc2)c(-c2ccccc2)n3-c2ccc(Cl)cc2)cc1
131	CHEMBL3799030	Cc1c(CN2CCN(c3ccccc3)CC2)cc(-c2ccc(Cl)cc2)n1-c1ccc(Cl)cc1
132	CHEMBL3798799	Cc1c(CN2CCN(C3C4CC5CC(C4)CC3C5)CC2)cc(-c2ccc(Cl)cc2)n1-c1ccc(Cl)cc1
133	CHEMBL3799837	Cc1c(CN2CCN(C34CC5CC(CC(C5)C3)C4)CC2)cc(-c2ccc(Cl)cc2)n1-c1ccc(Cl)cc1
134	CHEMBL3798001	Cc1c(CN2CCN(C3CC4CCC3C4)CC2)cc(-c2ccc(Cl)cc2)n1-c1ccc(Cl)cc1
135	CHEMBL3797686	Cc1ccc(CNCc2cc(C)n(-c3ccc(Cl)cc3)c2C)cc1
136	CHEMBL3798739	Cc1c(CNCc2ccccc2)cc(-c2ccc(Cl)cc2)n1-c1ccc(Cl)cc1
137	CHEMBL3797219	Cc1c(CNC2CCCCC2)cc(-c2ccc(Cl)cc2)n1-c1ccc(Cl)cc1
138	CHEMBL3810008	COc1ccc(-c2c(C)c(C)c(C)n2-c2cc(OC)c(OC)c(OC)c2)cc1O
139	CHEMBL3809030	COc1ccc(-n2c(C)c(C)c(-c3cc(OC)c(OC)c(OC)c3)c2-c2ccc(OC)c(O)c2)cc1
140	CHEMBL3893439	N#Cc1ccc(Oc2ccc(-n3cc(C[C@H](O)CO)c4ncccc43)cc2)cc1
141	CHEMBL3897311	Cc1ccc(-n2cc(-c3ccccc3)c3c(Nc4ccccc4C)ncnc32)cc1
142	CHEMBL3927173	Cc1ccc(-c2cc3c(n2-c2ccccc2)CCC3)cc1
143	CHEMBL3953889	Cc1ccc(-n2c(C)cc(/C=N\OCc3ccccc3)c2C)cc1
144	CHEMBL4069395	Cc1c(CN2CCOCC2)cc(-c2ccc(C(C)C)cc2)n1-c1ccc(F)cc1
145	CHEMBL4287188	Cc1c(CN2CCOCC2)cc(-c2ccc(Cl)nc2)n1-c1ccc(F)cc1
146	CHEMBL4291138	Cc1c(CN2CCOCC2)cc(-c2ccc(C(C)C)cc2)n1-c1ccc(N(C)C)cc1
147	CHEMBL4292234	Cc1c(CN2CCOCC2)cc(-c2ccc(C(F)(F)F)cc2)n1-c1ccc(F)cc1
148	CHEMBL4293111	Cc1c(CN2CCCC(O)C2)cc(-c2ccc(C(C)C)cc2)n1-c1ccc(F)cc1
149	CHEMBL4436044	Cc1c(CNC2CCCCCC2)cc(-c2ccc(Cl)cc2)n1-c1ccc(C(C)C)cc1
150	CHEMBL4438206	Cc1c(CNC(C)C)cc(-c2ccc(Cl)cc2)n1-c1ccc(Cl)cc1
151	CHEMBL4438833	Cc1c(CNCCCCCCCCNC(=N)N)cc(-c2ccc(Cl)cc2)n1-c1ccc(Cl)cc1
152	CHEMBL4449352	Cc1c(CNC2CCC(O)CC2)cc(-c2ccc(Cl)cc2)n1-c1ccc(Cl)cc1
153	CHEMBL4460378	Cc1c(CNC2CCCCCC2)cc(-c2ccc(Cl)cc2)n1-c1ccc(Cl)cc1
154	CHEMBL4460653	Cc1c(CNC2CCC(NC(=N)N)CC2)cc(-c2ccc(Cl)cc2)n1-c1ccc(Cl)cc1
155	CHEMBL4460723	Cc1c(CNCC2CCCCC2)cc(-c2ccc(Cl)cc2)n1-c1ccc(Cl)cc1
156	CHEMBL4468388	Cc1c(CNC2CCCCCC2)cc(-c2ccc(Cl)cc2)n1-c1ccc(F)cc1
157	CHEMBL4470044	Cc1c(CNC2CCCCC2)cc(-c2ccc(Cl)cc2)n1-c1ccccc1C(F)(F)F
158	CHEMBL4471910	Cc1c(CNC2CCCCC2)cc(-c2ccc(F)cc2)n1-c1ccc(Cl)cc1
159	CHEMBL4475491	Cc1c(CNC(C)c2ccccc2)cc(-c2ccc(Cl)cc2)n1-c1ccc(Cl)cc1
160	CHEMBL4521829	Cc1c(CNC2CCCCC2)cc(-c2ccc(Cl)cc2)n1-c1ccc(F)cc1
161	CHEMBL4530791	Cc1c(CNC2CCCCC2)cc(-c2ccc(C(C)C)cc2)n1-c1ccc(Cl)cc1
162	CHEMBL4540266	COc1ccc(-n2c(-c3ccc(Cl)cc3)cc(CNC3CCCCC3)c2C)cc1
163	CHEMBL4555147	Cc1c(CNC2CCCCC2)cc(-c2ccc(C(C)(C)C)cc2)n1-c1ccc(Cl)cc1
164	CHEMBL4561193	Cc1c(CNC2CCCCC2)cc(-c2ccc(Cl)cc2)n1-c1cccc(F)c1
165	CHEMBL4565704	Cc1c(CNCCNc2ccccc2)cc(-c2ccc(Cl)cc2)n1-c1ccc(Cl)cc1
166	CHEMBL4581920	Cc1c(CNC2C3CC4CC(C3)CC2C4)cc(-c2ccc(Cl)cc2)n1-c1ccc(Cl)cc1
167	CHEMBL4584247	Cc1ccc(C)c(-n2c(-c3ccc(Cl)cc3)cc(CNC3CCCCC3)c2C)c1
168	CHEMBL4584539	Cc1c(CNC2CCCCC2)cc(-c2ccc(Cl)cc2)n1-c1ccc(Cl)cc1Cl
169	CHEMBL4587740	Cc1c(CNC2CCC(N)CC2)cc(-c2ccc(Cl)cc2)n1-c1ccc(Cl)cc1
170	CHEMBL4593438	Cc1c(CNC2CCCCC2)cc(-c2ccc(Cl)cc2)n1-c1ccc(O)cc1
171	CHEMBL4080861	COc1ccccc1CCOc1cncc2nnc(-c3c[nH]nc3-c3ccc(C(F)(F)F)cc3)n12
172	CHEMBL2165670	Cc1ncc2ccccc2c1-c1nc(N2CCOCC2)c2sc(CN3CCC(N(C)C)CC3)cc2n1
173	CHEMBL3727538	Cc1cc(Sc2ncnc3cc(-c4ccc(F)cc4)sc23)c(C)cc1Cl
174	CHEMBL3731292	Cc1sc2c(NC[C@@H](N)Cc3ccccc3)nc(-c3ccncc3)nc2c1-c1ccc(F)nc1
175	CHEMBL4569885	COc1cc(Nc2ncnc3cc(-c4ccc(C)cc4)sc23)cc(OC)c1OC
176	CHEMBL73095	Nc1nc2ccc(Cl)cc2n2c(-c3ccc(Cl)cc3)nnc12
177	CHEMBL470700	Fc1ccc(/C=C/c2nc3ccccc3n3c(-c4ccc(-c5ccccc5)cc4)nnc23)cc1
178	CHEMBL512350	COc1ccc(-c2nnc3c(/C=C/c4ccc(Cl)cc4)nc4ccccc4n23)cc1
179	CHEMBL470709	CCOc1ccc(-c2nnc3c(/C=C/c4ccc(Cl)cc4)nc4ccccc4n23)cc1O
180	CHEMBL470710	COc1ccc(/C=C/c2nc3ccccc3n3c(-c4ccc(F)cc4)nnc23)cc1
181	CHEMBL1277326	FC(F)(F)c1ccc(-c2nnc3c(C(F)(F)F)nc4ccccc4n23)cc1
182	CHEMBL1277417	Cc1ccc(-c2nnc3c(N(C)C)nc4ccccc4n23)cc1
183	CHEMBL1277418	Clc1ccc(Oc2nc3ccccc3n3c(-c4ccc(Cl)cc4)nnc23)cc1
184	CHEMBL1278035	FC(F)(F)c1nc2ccccc2n2c(-c3ccc(Cl)cc3)nnc12
185	CHEMBL1275633	Cc1ccc(-c2nnc3c(C(F)(F)F)nc4ccccc4n23)cc1
186	CHEMBL1332541	Cc1ccc(Oc2nc3ccccc3n3c(C)nnc23)cc1
187	CHEMBL1490928	Cc1ccc(-c2nc3ccccc3n3c(C)nnc23)cc1
188	CHEMBL1719697	Cc1ccc(CNc2nc3ccccc3n3c(C)nnc23)cc1
189	CHEMBL1987142	Cc1ccc(NCc2nnc3c(-c4ccccc4)nc4ccccc4n23)cc1
190	CHEMBL3891618	CCOCCn1c(-c2cn3c(C)nnc3c(NC(C)C)n2)nc2cnc(N3CCOCC3)cc21
191	CHEMBL3902208	Cc1nnc2c(NC(C)C)nc(-c3nc4cnc(N5CCOCC5)cc4n3Cc3ccccn3)cn12
192	CHEMBL3905339	CNc1nc(-c2nc3cnc(N4CCOCC4)cc3n2[C@@H](C)COC)cn2c(C)nnc12
193	CHEMBL3908717	CNc1nc(-c2nc3cnc(N4CCN(C)CC4)cc3n2Cc2ccccc2)cn2c(C)nnc12
194	CHEMBL3910811	COCCn1c(-c2cn3c(C)nnc3c(NC(C)C)n2)nc2cnc(N3CCOCC3)cc21
195	CHEMBL3910909	CNc1nc(-c2nc3cnc(N4CCOCC4)cc3n2CC2CCCO2)cn2c(C)nnc12
196	CHEMBL3914869	Cc1cccc(Cn2c(-c3cn4c(C)nnc4c(NC(C)C)n3)nc3cnc(N4CCOCC4)cc32)n1
197	CHEMBL3916215	COC[C@H](C)n1c(-c2cn3c(C)nnc3c(NC(C)C)n2)nc2cnc(N3CCOCC3)cc21
198	CHEMBL3919669	Cc1nnc2c(NC(C)C)nc(-c3nc4cnc(N5CCOCC5)cc4n3CCOC(C)C)cn12
199	CHEMBL3919702	Cc1nc(-c2nc3cnc(N4CCN(C)CC4)cc3n2Cc2ccccc2)cn2c(C)nnc12
200	CHEMBL3924981	Cc1nnc2c(NC(C)C)nc(-c3nc4cnc(N5CCOCC5)cc4n3C[C@@H]3CCCO3)cn12
201	CHEMBL3928047	CNc1nc(-c2nc3cnc(N4CCN(C)CC4)cc3n2Cc2ccccn2)cn2c(C)nnc12
202	CHEMBL3929241	Cc1nnc2c(NC(C)C)nc(-c3nc4cnc(N5CCN(C)CC5)cc4n3Cc3ccccc3)cn12
203	CHEMBL3930178	Cc1nnc2c(NC(C)C)nc(-c3nc4cnc(N5CCOCC5)cc4n3Cc3ccc(F)cn3)cn12
204	CHEMBL3930501	Cc1nnc2c(NC3CCN(C)CC3)nc(-c3nc4cnc(N5CCOCC5)cc4n3CCOC(C)C)cn12
205	CHEMBL3945190	COC[C@H](C)n1c(-c2cn3c(C)nnc3c(N)n2)nc2cnc(N3CCOCC3)cc21
206	CHEMBL3947783	CNc1nc(-c2nc3cnc(N4CCOCC4)cc3n2C[C@@H]2CCCO2)cn2c(C)nnc12
207	CHEMBL3953268	CNc1nc(-c2nc3cnc(N4CCOCC4)cc3n2Cc2ccccn2)cn2c(C)nnc12
208	CHEMBL3956797	CCNc1nc(-c2nc3cnc(N4CCN(C)CC4)cc3n2Cc2ccccc2)cn2c(C)nnc12
209	CHEMBL3959499	CNc1nc(-c2nc3cnc(N4CCOCC4)cc3n2Cc2cccnc2)cn2c(C)nnc12
210	CHEMBL3966649	CNc1nc(-c2nc3cnc(N4CCN(C)CC4)cc3n2Cc2ccncc2)cn2c(C)nnc12
211	CHEMBL3973914	CNc1nc(-c2nc3cnc(N4CCN(C)CC4)cc3n2Cc2cccnc2)cn2c(C)nnc12
212	CHEMBL4109392	COC[C@@H](C)n1c(-c2cn3c(C)nnc3c(NC(C)C)n2)nc2cnc(N3CCOCC3)cc21
213	CHEMBL4109882	CNc1nc(-c2nc3cnc(N4CCOCC4)cc3n2[C@H](C)COC)cn2c(C)nnc12
214	CHEMBL4113353	Cc1nnc2c(NC(C)C)nc(-c3nc4cnc(N5CCOCC5)cc4n3C[C@H]3CCCO3)cn12
215	CHEMBL4114198	Cc1nnc2c(N[C@@H]3CCOC3)nc(-c3nc4cnc(N5CCOCC5)cc4n3Cc3cccnc3)cn12
216	CHEMBL4115491	Cc1nnc2c(N[C@@H]3CCOC3)nc(-c3nc4cnc(N5CCOCC5)cc4n3Cc3ccccn3)cn12
217	CHEMBL4515383	Cc1oc(-c2ccc(OC(C)C)cc2)nc1CSc1nc2ccccc2n2c(C(C)C)nnc12
218	CHEMBL4516058	FC(F)(F)c1nc2ccccc2n2c(-c3ccc(Br)cc3)nnc12
219	CHEMBL4525479	Cc1ccc(-c2nc(CSc3nc4ccccc4n4c(C(C)C)nnc34)c(C)o2)cc1
220	CHEMBL4536313	COc1ccc(-c2nc(CSc3nc4ccccc4n4c(C(C)C)nnc34)c(C)o2)cc1
221	CHEMBL4536676	CCOc1ccc(-c2nc(CSc3nc4ccccc4n4c(C(C)C)nnc34)c(C)o2)cc1
222	CHEMBL4568627	COc1ccc(-c2nc(CSc3nc4ccccc4n4c(C(C)C)nnc34)c(C)o2)cc1OC
223	CHEMBL4592681	CCOc1ccc(-c2nc(CSc3nc4ccccc4n4c(C)nnc34)c(C)o2)cc1
